# Comparative genomics reveals factors associated with phenotypic expression of *Wolbachia*

**DOI:** 10.1101/2021.01.29.428792

**Authors:** Guilherme Costa Baião, Jessin Janice, Maria Galinou, Lisa Klasson

## Abstract

*Wolbachia* is a widespread, vertically transmitted bacterial endosymbiont known for manipulating arthropod reproduction. Its most common form of reproductive manipulation is Cytoplasmic incompatibility (CI), observed when a modification in the male sperm leads to embryonic lethality unless a compatible rescue factor is present in the female egg. CI attracts scientific attention due to its implications for host speciation and in the use of *Wolbachia* for controlling vector-borne diseases. However, our understanding of CI is complicated by the complexity of the phenotype, whose expression depends on both symbiont and host factors. In the present study, we perform a comparative analysis of nine complete *Wolbachia* genomes with known CI properties in the same genetic host background, *Drosophila simulans* STC. We describe genetic differences between closely related strains and uncover evidence that phages and other mobile elements contribute to rapid evolution of both genomes and phenotypes of *Wolbachia*. Additionally, we identify both known and novel genes associated with the modification and rescue functions of CI. We combine our observations with published phenotypic information and discuss how variability in *cif* genes, novel CI-associated genes and *Wolbachia* titer might contribute to poorly understood aspects of CI such as strength and bidirectional incompatibility. We speculate that high titer CI strains could be better at invading new hosts already infected with a CI *Wolbachia*, due to a higher rescue potential, and suggest that titer might thus be a relevant parameter to consider for future strategies using CI *Wolbachia* in biological control.
