## Supplementary tables for "Comparative genomics reveals factors associated with phenotypic expression of *Wolbachia*"

### Sheet: S1. Sequenced strains
Table S1. Wolbachia strains sequenced for this study
Line	Wolbachia strain	Drosophila host	Infection type	Status	GenBank accession	SRA accession
KB100	wMel	D. simulans STC	Transinfected1	Reads		SRR13528949
KB30	wAu	D. simulans #Coffs	Natural	Reads		SRR13528955
KB177	wAu	D. simulans STC	Introgressed	Complete	CP069055	SRR13529481
KB164	wSan	D. simulans STC (line sant)	Transinfected1	Reads		SRR13528954
KB161	wSan	D. simulans STC (line sant1)	Transinfected1	Complete	CP069060	SRR13529479
KB147	wYak	D. yakuba G42	Natural	Reads		SRR13528952
KB165	wYak	D. simulans STC (line yak 14)	Transinfected1	Reads		SRR13528953
KB166	wYak	D. simulans STC (line yak 18)	Transinfected1	Complete	CP069053	SRR13529478
KB104	wTei	D. teissieri #1015	Natural	Reads		SRR13528950
KB156	wTei	D. simulans STC (line teiss2)	Transinfected1	Complete	CP069052	SRR13529477
KB157	wTei	D. simulans STC (line teiss)	Transinfected1	Reads		SRR13528951
KB154	wMa	D. simulans Madagascar	Natural	Complete	CP069054	SRR13529480
1Zabalou et al. Genetics 2008

### Sheet: S2. SNPs within strains
Table S2. SNPs observed between different lines of the same Wolbachia strains §. Reads from the lines indicated on the column "Line" are mapped against the completed genomes listed in Table S1.Abbreviations: Ref: reference, IG: intergenic, REP: repeat, NS: non-synonymous substitution, SYN: Synonymous substitution, FS: frameshift
Line	Position on ref. genome	Ref	Variant	Location	Effect	Gene	Protein
wSan, reference genome KB161
KB164	239407	C	T	IG
KB164	299378	G	C	IG, REP
KB164	327954	G	A	IG
KB164	338483	T	C	IG
KB164	374120	T	G	IG
KB164	406399	G	A	IG, REP
KB164	633182	T	C	IG
KB164	675876	T	C	IG, REP
KB164	940196	T	C	IG
KB164	961479	A	G	IG
KB164	996495	A	T	IG
KB164	996922	G	A	IG
KB164	1283608	A	G	IG
KB164	1292679	T	C	IG, PHAGE
KB164	1299056	C	G	PHAGE	NS	wSan_11410	Putative phage head decoration protein D
wTei, reference genome KB156
KB156	12513	A	G	IG
KB156	495210	A	T	IG
KB156	909790	G	A	IG
KB156	1082235	T	C	IG
KB156	1123164	C	A	IG
KB156	1187117	A	G	IG
KB156	1302077	A	G	IG, REP
KB157	106510	G	A	IG
KB157	220343	T	C	G	SYN	wTei_01900	Putative uncharacterized protein
KB157	220849	T	G	G	NS	wTei_01910	Putative uncharacterized protein
KB157	234072	T	C	IG
KB157	450539	G	A	IG, REP
KB157	594057	T	C	PHAGE	SYN	wTei_05080	Putative transposase
KB104	165219	T	C	IG
KB104	220343	T	C	G	SYN	wTei_01900	Putative uncharacterized protein
KB104	290978	T	C	IG
KB104	323930	A	G	IG
KB104	594057	T	C	PHAGE	SYN	wTei_05080	Putative transposase
KB104	1049142	G	A	IG, REP, PSEUDO
KB104	1082235	T	C	IG
KB104	1123164	C	A	IG
KB104	1172516	A	C	IG
KB104	1227466	T	C	IG, REP
wYak, reference genome KB166
KB166	219069	G	A	IG
KB166	340371	A	G	IG
KB165	97181	G	A	IG
KB165	101635	C	A	IG, REP
KB165	140569	T	C	IG
KB165	173157	A	C	IG
KB165	178679	C	T	IG, REP
KB165	209002	A	G	IG
KB165	270521	G	A	IG
KB165	286839	C	A	G	SYN	wYak_02290	Putative transposase
KB165	311383	C	T	IG
KB165	321093	A	C	G	NS	wYak_02560	Putative uncharacterized protein
KB165	413732	C	T	IG
KB165	434164	A	G	IG, REP
KB165	649198	A	ACAATTAGAAAGAAATTGAAATGGAAACTCATTGAGATCATAGGC	IG
KB165	676484	T	C	IG, REP
KB165	692349	C	T	IG, REP
KB165	698449	C	T	IG, REP
KB165	825192	A	G	G	SYN	wYak_07180	Putative phage terminase
KB165	825953	A	G	IG
KB165	842662	T	C	IG, REP
KB165	842861	T	C	IG, REP
KB165	881641	A	C	IG
KB165	926769	G	A	IG, REP
KB165	961747	A	T	IG
KB165	996954	A	G	IG
KB165	1018714	G	A	IG, REP
KB165	1121512	C	T	PHAGE	SYN	wYak_09720	Phage terminase large subunit GpA
KB165	1122498	G	A	PHAGE, ANK	SYN	wYak_09730	Ankyrin repeat domain protein
KB165	1141458	T	C	PHAGE	SYN	wYak_09950	Putative phage tail protein
KB165	1141569	A	G	PHAGE	SYN	wYak_09950	Putative phage tail protein
KB165	1198413	G	A	IG, REP, PSEUDO
KB165	1230498	T	C	PHAGE	SYN	wYak_10720	Putative transposase
KB165	1284354	C	G	PHAGE	NS	wYak_11180	Putative phage head decoration protein D
KB165	1287355	G	A	PHAGE	NS	wYak_11240	Hypothetical protein
KB165	1290163	A	G	PHAGE, ANK	SYN	wYak_11280	Ankyrin repeat domain protein
KB165	1290978	C	T	PHAGE, ANK	SYN	wYak_11290	Ankyrin repeat domain protein
KB165	1291109	T	C	PHAGE, ANK	NS	wYak_11290	Ankyrin repeat domain protein
KB147	119349	CATCT	C	IG*
KB147	119356	TG	T	IG*
KB147	119359	G	A	IG*
KB147	119361	A	T	IG*
KB147	119364	T	G	IG*
KB147	119368	CTTTA	C	IG*
KB147	119374	A	T	IG*
KB147	119376	A	T	IG*
KB147	119378	G	GC	IG*
KB147	119384	C	T	IG*
KB147	219323	T	C	IG
KB147	310517	C	T	G	SYN	wYak_02510	DNA repair protein RecO
KB147	436958	A	G	G	SYN	wYak_03620	Protein-export protein SecB
KB147	497729	C	T	G	NS	wYak_04280	50S ribosomal protein L4
KB147	541452	A	G	G	NS	wYak_04680	Putative RNA-binding EVE domain protein
KB147	572182	C	A	IG
KB147	645077	G	A	G	NS	wYak_05660	Uncharacterized protein
KB147	746289	C	T	IG
KB147	792028	GT	G	G	FS	wYak_06930	Putative permease
KB147	1120891	C	T	PHAGE	SYN	wYak_09720	Phage terminase large subunit GpA
KB147	1121512	C	T	PHAGE	SYN	wYak_09720	Phage terminase large subunit GpA
KB147	1122498	G	A	PHAGE, ANK	SYN	wYak_09730	Ankyrin repeat domain protein
wAu, reference genome KB177
KB177	12608	A	G	IG
KB177	386595	T	C	IG
KB177	936482	A	G	IG
KB30	213059	T	G	G	NS	wAu_01890	Putative uncharacterized protein
KB30	226281	T	C	IG
KB30	376351	A	G	IG
LK055284	175692	T	C	IG, REP
LK055284	255088	0	TA	PHAGE, PSEUDO
LK055284	376351	A	G	IG
LK055284	405429	0	T	G, REP	FS	wAu_03650	Transposase, OrfB
LK055284	416641	0	C	G, REP	FS	wAu_03770	Reverse transcriptase, putative
LK055284	417931	A	G	IG, REP
LK055284	418101	A	G	IG, REP
LK055284	859786	0	T	IG, REP, PSEUDO
LK055284	973498	0	T	IG, REP, PSEUDO
LK055284	1114791	T	G	IG, REP
wMel, reference genome from database
KB100	178530	T	C	IG
KB100	340656	A	G	IG
KB100	432760	G	T	REP
KB100	848487	C	G	G	NS	WD0877	Hypothetical protein (removed in our annotation)
KB100	1006081	G	GT	G	FS	WD1043, WD1044	Hypothetical protein (restores frame between WD1043 and WD1044 in our annotation)
KB100	1020475	C	CT	IG
KB100	1094458	G	GT	IG
KB100	1097797	T	A	IG
KB100	1103468	AT	A	G	FS	WD1155	Hypothetical protein (still annotated as pseudo in our annotation)
KB100	1161850	G	GT	IG
KB100	1163170	GC	G	G	FS	WD1215	Sensor histidine kinase/response regulator (restores frame between WD1215 and WD1216 in our annotation)
KB100	1177853	AC	A	G	FS	WD1231	Hypothetical protein (restores frame between WD1231 and WD1232 in our annotation)
*All variants in this region stem from a single indel event

### Sheet: S3. Distribution of SNPs
Table S3A. Distribution of SNPs between wSYTMA or wNoMa strains into genic, intergenic and phage regions
										Table S3B. Distribution of indels between wSYTMA or wNoMa strains into genic, intergenic and phage regions
Super-group A						Super-group B				Super-group A						Super-group B
Genic Total (Non-phage)										a) Non-phage Genic frameshift
	wAu	wMel	wSan	wTei	wYak		wNo	wMa			wAu	wMel	wSan	wTei	wYak		wNo	wMa
wAu	-	1512	1054	1038	1053	wNo	-	768		wAu	-	110	40	27	42	wNo	-	28
wMel	1304	-	874	856	875	wMa	696	-		wMel	66	-	36	36	36	wMa	34	-
wSan	1094	1345	-	35	12					wSan	37	79	-	0	0
wTei	1101	1368	35	-	35					wTei	43	77	0	-	0
wYak	1093	1335	12	35	-					wYak	40	81	0	0	-
Genic Non-synonymous (Non-phage)										b) Phage
	wAu	wMel	wSan	wTei	wYak		wNo	wMa			wAu	wMel	wSan	wTei	wYak		wNo	wMa
wAu	-	972	690	683	689	wNo	-	475		wAu	-	168	189	159	234	wNo	-	8
wMel	849	-	596	585	595	wMa	467	-		wMel	118	-	125	191	123	wMa	6	-
wSan	699	870	-	27	9					wSan	182	154	-	1	0
wTei	703	869	27	-	26					wTei	187	123	1	-	3
wYak	697	856	9	26	-					wYak	147	108	0	1	-
Genic synonymous (Non-phage)										c) Intergenic
	wAu	wMel	wSan	wTei	wYak		wNo	wMa			wAu	wMel	wSan	wTei	wYak		wNo	wMa
wAu	-	519	358	348	359	wNo	-	283		wAu	-	123	154	64	152	wNo	-	51
wMel	442	-	269	263	271	wMa	220	-		wMel	164	-	73	81	77	wMa	50	-
wSan	388	458	-	7	3					wSan	135	84	-	6	4
wTei	392	482	7	-	8					wTei	127	76	5	-	9
wYak	389	461	3	8	-					wYak	129	71	4	11	-
Genic Other§ (Non-phage)
	wAu	wMel	wSan	wTei	wYak		wNo	wMa
wAu	-	21	6	7	5	wNo	-	9
wMel	13	-	9	8	9	wMa	9	-
wSan	7	17	-	1	0
wTei	6	17	1	-	1
wYak	7	18	0	1	-
Phage WO Total
	wAu	wMel	wSan	wTei	wYak		wNo	wMa
wAu	-	1220	1111	1635	1375	wNo	-	108
wMel	952	-	853	1393	864	wMa	89	-
wSan	1302	1202	-	4	2
wTei	1429	1184	3	-	4
wYak	1160	1007	2	4	-
Phage WO non-synonymous
	wAu	wMel	wSan	wTei	wYak		wNo	wMa
wAu	-	419	342	503	410	wNo	-	51
wMel	336	-	366	528	370	wMa	47	-
wSan	342	378	-	2	0
wTei	353	362	1	-	1
wYak	305	322	0	2	-
Phage WO synonymous
	wAu	wMel	wSan	wTei	wYak		wNo	wMa
wAu	-	576	546	902	726	wNo	-	31
wMel	504		411	699	419	wMa	22	-
wSan	668	604		0	1
wTei	732	604	0		2
wYak	564	498	0	1	-
Phage WO Other§
	wAu	wMel	wSan	wTei	wYak		wNo	wMa
wAu	-	225	223	230	239	wNo	-	26
wMel	112	-	76	166	75	wMa	20	-
wSan	292	220	-	2	1
wTei	344	218	2	-	1
wYak	291	187	2	1	-
Intergenic
	wAu	wMel	wSan	wTei	wYak		wNo	wMa
wAu	-	467	501	529	501	wNo	-	220
wMel	658	-	381	387	373	wMa	198	-
wSan	528	351	-	26	18
wTei	509	319	30	-	26
wYak	489	324	23	26	-
§ Includes gain of stop codon and deletion of start codon resulting in pseudogenization.

### Sheet: S4. Gene content differences
Table S4: List of proteins unique to a particular strain or groups of strains.
Supergroup	Strain(s)	Locus tag	Protein product	wMel locus tag
SYTMA: A-supergroup	SYTMA	wTei_00280	Transposase, OrfA	Multi	Total: 19 proteins
		wTei_00290	Transposase, OrfB	Multi
		wTei_00530	Uncharacterized protein	WD0178
		wTei_00980	Putative uncharacterized protein	WD0127
		wTei_02690	Putative uncharacterized protein	WD0353
		wTei_03250	Putative uncharacterized protein	WD0528
		wTei_04170	Putative addiction module toxin, RelE/ParE	WD0404
		wTei_04180	Putative uncharacterized protein	WD0403
		wTei_04200	Hypothetical protein	WD0401
		wTei_04530	Uncharacterized protein	WD0573
		wTei_05720	Transcriptional regulator, putative	WD0255
		wTei_07700	Putative uncharacterized protein	WD0979
		wTei_07790	Ankyrin repeat domain protein	WMel_09230
		wTei_08880	Geranyltranstransferase	WD1192
		wTei_09510	Putative uncharacterized protein	WD0725
		wTei_10260	Putative uncharacterized protein	WD0811
		wTei_10270	Putative uncharacterized protein	WD0812
		wTei_11020	Putative uncharacterized protein	WD1228
		wTei_11420	Putative uncharacterized protein	WD1278
	SYTM	wTei_03050	Putative addiction module toxin, RelE/ParE	WD0126	Total: 5 proteins
		wTei_03650	Hypothetical protein	WD0471
		wTei_05770	Latrotoxin C-terminal domain protein	WD0512
		wTei_05790	Putative uncharacterized protein	WD0513
		wTei_05800	Ankyrin repeat domain protein	WD0514
	SYTA	wTei_00230	Ulp1 protease family, C-terminal catalytic domain-containing protein		Total: 5 proteins
		wTei_02570	Acetyltransferase, GNAT family
		wTei_02900	Putative uncharacterized protein
		wTei_05680	Putative uncharacterized protein
		wTei_05690	Phospholipase D-like protein
	SYT	wTei_00870	Transposase, IS5 family, OrfB		Total: 22 proteins
		wTei_03040	DnaB domain protein
		wTei_03060	Putative uncharacterized protein
		wTei_03070	Unique protein
		wTei_03100	Unique protein
		wTei_03110	Unique protein
		wTei_03120	Unique protein
		wTei_03130	Unique protein
		wTei_03140	Unique protein
		wTei_03150	Unique protein
		wTei_03160	Unique protein
		wTei_05150	Uncharacterized protein
		wTei_05400	Uncharacterized protein
		wTei_05490	Hypothetical protein
		wTei_05610	Uncharacterized protein
		wTei_05640	Phage tail protein GpU
		wTei_05650	Phage tail protein GpX
		wTei_05660	Phage late control protein GpD
		wTei_05670	Ankyrin repeat domain protein
		wTei_05700	Patatin family protein
		wTei_05710	Transcriptional regulator, putative
		wTei_05750	Transcriptional regulator, putative
	MA	wAu_04910	Uncharacterized protein	WD0548	Total: 1 gene
	SY	wSan_11010	Unique protein		Total: 36 proteins
		wSan_04770	Putative uncharacterized protein	WD0733	4 proteins present in wSY and other strains but not in wTei
		wSan_11480	Baseplate assembly protein W, putative	WD0640
		wSan_11490	Baseplate assembly protein GpJ
		wSan_11500+ 2 more	Putative phage tail protein	WD0284, WD0638
		wSan_00580	Transposase, IS5 family, OrfB		31 proteins with more copies in wSY than in wTei
		wSan_02160	Site-specific recombinase, resolvase family
		wSan_04620	Putative phage terminase
		wSan_08960	Uncharacterized protein
		wSan_08980	Ankyrin repeat domain protein
		wSan_09000	Uncharacterized protein
		wSan_09010	Ankyrin repeat domain protein
		wSan_09020	Ankyrin repeat domain protein
		wSan_09040	Baseplate assembly protein GpJ
		wSan_09050	Baseplate assembly protein W
		wSan_09060	Putative phage related protein
		wSan_09070	Baseplate assembly protein GpV
		wSan_09080	Putative phage related protein
		wSan_09090	Putative minor tail protein Z
		wSan_09100	Putative phage related protein
		wSan_09110	Putative phage major head protein E
		wSan_09120	Putative phage head decoration protein D
		wSan_09130	Putative phage minor capsid protein C
		wSan_09150	Phage uncharacterized protein
		wSan_09160	Putative phage head stabilizing protein GpW
		wSan_09180	Ankyrin repeat domain protein
		wSan_09190	Uncharacterized protein
		wSan_09200	DNA methylase
		wSan_09210	Putative phage related protein
		wSan_09220	Putative uncharacterized protein
		wSan_09230	Putative uncharacterized protein
		wSan_09240	Putative virulence factor RhuM
		wSan_09680	Uncharacterized protein
		wSan_09700	Phage terminase large subunit GpA
		wSan_10240	Putative uncharacterized protein
		wSan_10310	Putative phage head stabilizing protein GpW
	wTei	wTei_00270	Group II intron encoded reverse transcriptase		Total: 3 proteins
		wTei_01090	Transposase, IS4 family	WD0115+2 more	3 proteins with more copies in wTei than wSY
		wTei_05160	cidB	WD0632
	wAu	wAu_04880	TPR repeat domain protein		Total: 5 proteins
		wAu_05440	Ankyrin repeat domain protein
		wAu_05450	Ankyrin repeat domain protein
		wAu_05460	Ankyrin repeat domain protein with Latrotoxin domain
		wAu_11020	Type IV secretion system protein VirB2, putative
	wMel (curated)	WD0253	transposase, IS256 family		Total: 2 proteins
		WD0511	transposase
NoMa: B supergroup	wMa	wMa_00720	Uncharacterized protein	Unique wMa	Total: 16 proteins
		wMa_01110	Hypothetical protein	Unique wMa
		wMa_06110	Transcriptional regulator, putative	Unique wMa
		wMa_06120	Transposase, IS481 family	Unique wMa
		wMa_00730	Putative transposase	Pseudo in wNo
		wMa_01170	Ankyrin repeat domain protein	Pseudo in wNo
		wMa_01570	Phage tail tape measure protein	Pseudo in wNo
		wMa_02160	Ankyrin repeat domain protein	Pseudo in wNo
		wMa_02590	Uncharacterized protein	Pseudo in wNo
		wMa_04720	Uncharacterized protein	Pseudo in wNo
		wMa_05810	Formamidopyrimidine-DNA glycosylase	Pseudo in wNo
		wMa_06270	Ankyrin repeat domain protein	Pseudo in wNo
		wMa_07980	Putative uncharacterized protein	Pseudo in wNo
		wMa_08160	Hypothetical protein	Pseudo in wNo
		wMa_10240	Malonyl-CoA decarboxylase, putative	Pseudo in wNo
		wMa_10440	Putative site-specific recombinase, resolvase family	Pseudo in wNo
	wNo	wNo_01040	Ankyrin repeat domain protein	Unique wNo	Total: 38 proteins
		wNo_01060	Site-specific recombinase, resolvase family	Unique wNo
		wNo_01070	Hypothetical protein	Unique wNo
		wNo_01140	Hypothetical protein	Unique wNo
		wNo_01150	Baseplate assembly protein GpV	Unique wNo
		wNo_01180	Hypothetical protein	Unique wNo
		wNo_01210	Minor capsid protein C, putative	Unique wNo
		wNo_01230	Putative phage head stabilizing protein GpW	Unique wNo
		wNo_01240, wNo_09080	Phage terminase large subunit GpA	Unique wNo
		wNo_01250	Ankyrin repeat domain protein	Unique wNo
		wNo_01260	Hypothetical protein	Unique wNo
		wNo_01270, wNo_09040	Hypothetical protein	Unique wNo
		wNo_01300	Sigma-70 region	Unique wNo
		wNo_01310	Hypothetical protein	Unique wNo
		wNo_05090	Transcriptional regulator	Unique wNo
		wNo_05100	Hypothetical protein	Unique wNo
		wNo_05110	Hypothetical protein	Unique wNo
		wNo_05120	Transcriptional regulator	Unique wNo
		wNo_09050	DNA methylase	Unique wNo
		wNo_09060	Hypothetical protein	Unique wNo
		wNo_09070	Ankyrin repeat domain protein	Unique wNo
		wNo_09090	Putative phage head stabilizing protein GpW	Unique wNo
		wNo_10650	Hypothetical protein	Unique wNo
		wNo_10660	Putative transposase	Unique wNo
		wNo_00260	Hypothetical protein	Pseudo in wMa
		wNo_01030	Ankyrin repeat domain protein	Pseudo in wMa
		wNo_01980	Hypothetical protein	Pseudo in wMa
		wNo_02370	Putative inorganic polyphosphate/ATP-NAD kinase	Pseudo in wMa
		wNo_07150	Pseudouridine synthase	Pseudo in wMa
		wNo_07160	Putative membrane protein	Pseudo in wMa
		wNo_07910	Hypothetical protein	Pseudo in wMa
		wNo_09100	Phage uncharacterized protein	Pseudo in wMa
		wNo_09920	Phage prohead protease	Pseudo in wMa
		wNo_10020	Ankyrin repeat domain protein	Pseudo in wMa
		wNo_10290	SpvB and TcdB toxin domain protein	Pseudo in wMa
		wNo_10640	Ankyrin repeat domain protein	Pseudo in wMa
		wNo_10950	Hypothetical protein	Pseudo in wMa
		wNo_11190	Putative lipase	Pseudo in wMa

### Sheet: S5. Octomom proteins acc. nr
Table S5: Accession number of proteins used in the phylogenetic tree of Octomom protein WD0513 (Figure 2B). Databases accessed in October 2019.
Accesion number	Protein label in Figure 2B	Organism of origin
CQD10842.1	wPipMol	Wolbachia strain wPipMol endosymbiont of Culex molestus
CAQ55453.1	wPipPel_JHB	Wolbachia strains wPipPel and wPipJHB endosymbionts of Culex quiquefasciatus
ERN55799.1	wMelPop	Wolbachia strain wMelPop endosymbiont of Drosophila melanogaster
EAT44460.1	Aedes aegypti 1	Aedes aegypti
JAN94927.1	Aedes aegypti 2	Aedes aegypti
ATU82662.1	Pristhesancus plagipennis	Pristhesancus plagipennis
T1I1I2_RHOPR	Rhodnius prolixus	Rhodnius prolixus
XP_014243540.1	Cimex lectularius	Cimex lectularius
CDG50386.1	Cardinium cBtQ1	Cardinium endosymbiont cBtQ1 of Bemisia tabaci
XP_019765610.1	Dendroctonus ponderosae	Dendroctonus ponderosae
EFX70311.1	Daphnia pulex 1	Daphnia pulex
EFX66732.1	Daphnia pulex2	Daphnia pulex
WP_126322284.1	Candidatus Rickettsiella viridis	Candidatus Rickettsiella viridis
EAL39231.2	Anopheles and Aedes	Anopheles gambiae str. PEST
EAL39230.2	Anopheles and Aedes	Anopheles gambiae str. PEST
KFB46586.1	Anopheles	Anopheles sinensis
KFB46587.1	Anopheles	Anopheles sinensis
EAL39233.2	Anopheles	Anopheles gambiae str. PEST
EAT45021.1	Anopheles and Aedes	Aedes aegypti
KFB46585.1	Anopheles and Aedes	Anopheles sinensis
KXJ69195.1	Aedes	Aedes albopictus
EAL39232.2	Anopheles	Anopheles gambiae str. PEST
EAT38081.1	Aedes	Aedes aegypti
EAT38080.1	Aedes	Aedes aegypti
KXJ69196.1	Aedes	Aedes albopictus
